# Evaluating the efficacy of multiple myeloma cell lines as models for patient tumors via transcriptomic correlation analysis

**DOI:** 10.1101/847368

**Authors:** Vishesh Sarin, Katharine Yu, Ian D. Ferguson, Olivia Gugliemini, Matthew A. Nix, Byron C. Hann, Marina Sirota, Arun P. Wiita

## Abstract

Multiple myeloma (MM) cell lines are routinely used to model the disease. However, a long-standing question is how well these cell lines truly represent tumor cells in patients. Here, we employ a recently-described method of transcriptional correlation profiling to compare similarity of 66 MM cell lines to 779 newly-diagnosed MM patient tumors. We found that individual MM lines differ significantly with respect to patient tumor representation, with median *R* ranging from 0.35-0.54. ANBL-6 was the “best” line, markedly exceeding all others (*p* < 2.2e-16). Notably, some widely-used cell lines (RPMI-8226, U-266) scored poorly in our patient similarity ranking (48 and 52 of 66, respectively). Lines cultured with interleukin-6 showed significantly improved correlations with patient tumor (*p* = 9.5e-4). When common MM genomic features were matched between cell lines and patients, only t(4;14) and t(14;16) led to increased transcriptional correlation. To demonstrate utility of our top-ranked line for preclinical studies, we showed that intravenously-implanted ANBL-6 proliferates in hematopoietic organs in immunocompromised mice. Overall, our large-scale quantitative correlation analysis, utilizing emerging datasets, provides a resource informing the MM community of cell lines that may be most reliable for modeling patient disease while also elucidating biological differences between cell lines and tumors.
