## Supplementary material for "Evaluating the efficacy of multiple myeloma cell lines as models for patient tumors via transcriptomic correlation analysis": Dataset 1

### Sheet: Cell Line Patient Correlations
Cell Line	Rank	Lowest Individual Patient Correlation	First Quartile	Median	Mean	Third Quartile	Greatest Individual Patient Correlation	Range	Interquartile Range
ANBL6	1	0.346187	0.504475	0.538334	0.538274	0.569685	0.742839	0.396652	0.0652096
ALMC1	2	0.312409	0.467989	0.50697	0.506934	0.543552	0.668729	0.35632	0.0755628
MM1R	3	0.315542	0.465066	0.500148	0.50347	0.536464	0.701306	0.385764	0.0713977
ALMC2	4	0.315066	0.457931	0.496037	0.498418	0.535671	0.678257	0.363191	0.0777401
JK6L	5	0.305969	0.460372	0.498064	0.496513	0.531603	0.678109	0.372139	0.0712305
MM1S	6	0.312221	0.453717	0.489182	0.493459	0.526781	0.692179	0.379958	0.0730643
FLAM76	7	0.28654	0.45634	0.495911	0.493427	0.531116	0.674845	0.388305	0.0747761
DP6	8	0.27758	0.444498	0.48624	0.489646	0.535391	0.714372	0.436792	0.0908929
Karpas25	9	0.299893	0.449546	0.485842	0.486839	0.520124	0.689775	0.389882	0.0705781
MOLP2	10	0.315564	0.451591	0.484886	0.485782	0.5215	0.636854	0.32129	0.0699089
KMS34	11	0.302198	0.440499	0.479409	0.484749	0.520661	0.696558	0.39436	0.0801618
KAS61	12	0.292644	0.440341	0.477713	0.48438	0.521568	0.705356	0.412712	0.0812273
KP6	13	0.286482	0.440992	0.478475	0.482738	0.518966	0.678562	0.39208	0.0779734
INA6	14	0.285205	0.441847	0.478732	0.479022	0.51441	0.71138	0.426175	0.0725623
OH2	15	0.302391	0.439317	0.474271	0.477203	0.507583	0.71965	0.417259	0.068266
NCIH929	16	0.304824	0.433138	0.468934	0.475174	0.509457	0.698534	0.39371	0.0763196
JMW1	17	0.296399	0.426162	0.463294	0.470827	0.505803	0.688595	0.392195	0.0796416
EJM	18	0.279893	0.431166	0.466981	0.470105	0.506949	0.684595	0.404703	0.0757837
Karpas929	19	0.260324	0.41982	0.463844	0.464794	0.503981	0.754604	0.49428	0.0841604
VP6	20	0.283797	0.422918	0.460736	0.463815	0.502329	0.662739	0.378941	0.0794108
OCIMY1	21	0.263758	0.426228	0.464207	0.463717	0.499163	0.66276	0.399001	0.0729354
Karpas929.1	22	0.259977	0.418255	0.461461	0.462585	0.50166	0.757289	0.497312	0.0834049
AMO1	23	0.29722	0.428458	0.461082	0.46204	0.491714	0.62702	0.3298	0.0632563
PCM6	24	0.321278	0.432323	0.459654	0.461858	0.489512	0.641819	0.32054	0.0571882
JJN3	25	0.324394	0.426413	0.455852	0.461816	0.489699	0.652898	0.328504	0.0632864
KMS18	26	0.265206	0.420619	0.458675	0.461648	0.497883	0.672625	0.407419	0.0772644
H1112	27	0.276472	0.423881	0.45994	0.461526	0.499915	0.640708	0.364235	0.0760341
OCIMY7	28	0.291556	0.424156	0.460415	0.459762	0.493182	0.640744	0.349188	0.0690259
Karpas417	29	0.269763	0.415713	0.455564	0.45831	0.496319	0.699187	0.429424	0.0806067
Karpas620	30	0.331281	0.42639	0.456104	0.458195	0.484983	0.612683	0.281402	0.0585931
SKMM2	31	0.251602	0.417108	0.458341	0.457534	0.499715	0.668064	0.416461	0.0826069
KMS12PE	32	0.27812	0.416869	0.455772	0.457069	0.49321	0.652481	0.374361	0.076341
XG1	33	0.271856	0.418516	0.455685	0.456739	0.492954	0.641893	0.370037	0.0744375
XG6	34	0.2573	0.415159	0.453285	0.456582	0.498859	0.677853	0.420552	0.0837001
KMS20	35	0.294167	0.419045	0.45265	0.456429	0.490036	0.63486	0.340693	0.070991
L363	36	0.248699	0.419484	0.456875	0.456178	0.493387	0.621875	0.373176	0.0739025
PE2	37	0.259048	0.409432	0.448093	0.453693	0.49168	0.674467	0.415419	0.0822483
KMS26	38	0.259414	0.410635	0.44873	0.451774	0.489493	0.633447	0.374033	0.0788581
PE1	39	0.245978	0.408852	0.452744	0.451162	0.493243	0.690139	0.444161	0.084391
KMS28BM	40	0.257735	0.406334	0.445785	0.451018	0.490179	0.670398	0.412663	0.0838448
LP1	41	0.26664	0.407621	0.443332	0.450652	0.485129	0.673846	0.407205	0.0775077
OCIMY5	42	0.292506	0.415741	0.448048	0.450157	0.478636	0.630889	0.338383	0.0628952
KMS27	43	0.282102	0.41376	0.446898	0.448194	0.478727	0.619006	0.336904	0.0649668
KMS28PE	44	0.254163	0.405636	0.443135	0.446081	0.483136	0.652553	0.39839	0.0775
JIM3	45	0.291806	0.406252	0.442248	0.445481	0.477327	0.626867	0.335061	0.0710743
XG2	46	0.251647	0.404008	0.44179	0.444927	0.485704	0.682986	0.431339	0.0816955
KMS12BM	47	0.273294	0.407791	0.441929	0.443543	0.476978	0.617493	0.344199	0.0691868
RPMI8226	48	0.312728	0.405433	0.439146	0.442992	0.472486	0.62333	0.310602	0.0670533
XG7	49	0.279956	0.394357	0.43368	0.44216	0.480794	0.677741	0.397785	0.0864367
COLO677	50	0.308043	0.401528	0.436971	0.439589	0.467625	0.629423	0.32138	0.0660967
KMS21BM	51	0.264494	0.400703	0.434114	0.436535	0.471491	0.645432	0.380938	0.0707879
KMS11_Adh	52	0.284264	0.393839	0.428433	0.43537	0.468551	0.647504	0.363241	0.0747117
KMS11_Sus	53	0.267988	0.390151	0.428846	0.434162	0.467326	0.64727	0.379282	0.0771751
U266	54	0.246223	0.398441	0.43331	0.433764	0.46988	0.598601	0.352378	0.0714392
KHM1B	55	0.241633	0.391532	0.429004	0.430926	0.469615	0.672677	0.431044	0.0780833
OPM2	56	0.220028	0.37881	0.420029	0.423887	0.463645	0.625142	0.405114	0.084835
MOLP8	57	0.251184	0.382241	0.415147	0.419051	0.457319	0.656757	0.405573	0.075078
Delta47	58	0.263611	0.381138	0.416001	0.417634	0.451837	0.639586	0.375975	0.0706989
JIM1	59	0.235067	0.37017	0.409102	0.413306	0.452442	0.619055	0.383988	0.0822724
UTMC2	60	0.201007	0.360575	0.40112	0.405996	0.445366	0.629728	0.428721	0.0847914
KHM11	61	0.236365	0.361063	0.398079	0.402794	0.442048	0.62404	0.387676	0.0809852
SKMM1	62	0.212825	0.358802	0.398145	0.400541	0.439112	0.625321	0.412496	0.0803104
OPM1	63	0.210124	0.351118	0.391923	0.396465	0.43797	0.61049	0.400366	0.0868522
KMM1	64	0.208635	0.355345	0.391699	0.393186	0.430512	0.573856	0.365221	0.0751665
FR4	65	0.2033	0.326853	0.362984	0.365298	0.401412	0.572671	0.369372	0.0745586
MMM1	66	0.199289	0.315992	0.353445	0.354058	0.392766	0.54101	0.341721	0.0767733

### Sheet: Citation Rankings
Cell Line	Google Scholar Uses in Publications	Citation Rank	Rank by Correlation vs. Patient Transcriptome
U266	14600	1	52
RPMI-8226	11800	2	48
MM.1S	4060	3	7
OPM2	3020	4	56
NCI-H929	2530	5	16
SKMM2	1720	6	27
KMS11_Sus	1570	7	53
KMS11_Adh	1570	8	55
JJN3	1310	9	33
INA-6	1210	10	13
XG1	1140	11	30
L363	1030	12	29
EJM	975	13	17
LP1	883	14	43
KMS12BM	601	15	47
ANBL-6	563	16	1
OPM1	539	17	64
AMO-1	519	18	22
KMS18	492	19	28
KMS12PE	486	20	31
PE1	414	21	36
MOLP8	398	22	58
PE2	396	23	42
MM.1R	387	24	3
KMM1	377	25	63
OCIMY5	363	26	39
XG7	363	27	51
XG6	347	28	35
XG2	227	29	46
KMS34	206	30	11
Karpas620	190	31	34
JIM3	187	32	45
KMS26	166	33	38
KMS20	156	34	37
MOLP2	137	35	9
OCIMY1	136	36	18
KMS28PE	134	37	44
UTMC2	129	38	60
SKMM1	128	39	61
KMS27	125	40	40
JIM1	94	41	59
KP6	93	42	12
ALMC1	74	43	2
KMS28BM	74	44	41
DP6	71	45	8
Delta47	70	46	57
ALMC2	68	47	6
PCM6	68	48	24
KHM11	66	49	62
FR4	65	50	65
FLAM76	64	51	5
H1112	59	52	25
MMM1	56	53	66
COLO677	46	54	49
KMS21BM	45	55	50
OH2	43	56	15
OCIMY7	33	57	21
JK6L	32	58	4
KHM1B	16	59	54
JMW1	10	60	19
KAS61	9	61	14
Karpas417	7	62	32
Karpas929	6	63	20
Karpas929-1	6	64	26
Karpas25	4	65	10
VP6-DJ	1	66	23

### Sheet: CCLE correlations
Cell Line	Rank	Least	First Quartile	Median	Third Quartile	Greatest	Range	IQR	Means
MM1S	1	0.340668	0.468768	0.503351	0.538506	0.698649	0.357981	0.0697375	0.507011
EJM	2	0.327157	0.453065	0.485235	0.520197	0.694552	0.367395	0.0671314	0.488216
KMS34	3	0.315904	0.443662	0.480609	0.520257	0.696672	0.380769	0.0765951	0.48687
MOLP2	4	0.341634	0.454371	0.482606	0.51471	0.635628	0.293994	0.0603395	0.485588
JJN3	5	0.356962	0.443024	0.472677	0.505293	0.674173	0.317211	0.062269	0.478515
KMS18	6	0.304172	0.439963	0.474845	0.511953	0.677579	0.373407	0.0719901	0.478032
LP1	7	0.31498	0.439465	0.470504	0.505882	0.661673	0.346693	0.0664166	0.476306
NCIH929	8	0.304893	0.433592	0.470057	0.509445	0.683882	0.378989	0.0758536	0.475539
KMS20	9	0.330676	0.437127	0.469762	0.505853	0.665352	0.334676	0.0687268	0.474912
AMO1	10	0.315813	0.438417	0.468381	0.498175	0.6476	0.331787	0.0597582	0.47213
KMS28BM	11	0.288622	0.423688	0.462215	0.50314	0.678132	0.38951	0.0794521	0.466114
Karpas620	12	0.33478	0.428346	0.457274	0.487216	0.617013	0.282234	0.0588695	0.459943
KMS27	13	0.315186	0.424656	0.453825	0.48366	0.62358	0.308394	0.0590044	0.456327
L363	14	0.280942	0.422832	0.456402	0.488766	0.607894	0.326952	0.0659339	0.455895
SKMM2	15	0.266769	0.41418	0.452927	0.492268	0.659289	0.39252	0.0780875	0.45344
KMS21BM	16	0.296821	0.416267	0.446449	0.481216	0.64561	0.348789	0.0649494	0.449812
KMS26	17	0.274061	0.407907	0.439306	0.474928	0.626368	0.352307	0.067021	0.444155
MOLP8	18	0.292507	0.405886	0.437013	0.472749	0.675386	0.382879	0.0668627	0.440144
OPM2	19	0.26648	0.397529	0.435508	0.473739	0.636341	0.369861	0.0762102	0.439929
U266	20	0.291603	0.4044	0.436885	0.468321	0.61327	0.321667	0.0639216	0.439343
KMS12BM	22	0.273807	0.399836	0.433021	0.467103	0.605567	0.331761	0.0672673	0.435607
KHM1B	23	0.275645	0.397985	0.432326	0.468558	0.676817	0.401172	0.0705733	0.435389
KMS11_Sus	24	0.276765	0.388947	0.423998	0.462194	0.637906	0.361141	0.073247	0.43019
RPMI8226	25	0.302642	0.394457	0.426224	0.457388	0.608045	0.305403	0.062931	0.429992
KMM1	27	0.226663	0.355733	0.392022	0.427305	0.607545	0.380882	0.0715713	0.393628
